# Autumn shifts in cold tolerance metabolites in overwintering adult mountain pine beetles

**DOI:** 10.1101/650044

**Authors:** Kirsten M. Thompson, Dezene P. W. Huber, Brent W. Murray

## Abstract

The mountain pine beetle, *Dendroctonus ponderosae* (Coleoptera: Curculionidae) is a major forest pest of pines in western North America. Beetles typically undergo a one-year life cycle with larval cold hardening in preparation for overwintering. Two-year life cycle beetles have been observed but not closely studied. This study tracks cold-hardening and preparation for overwintering by adult MPB in their natal galleries. Adults were collected *in situ* between September and December (2016) for a total of nine time points during 91 days. Concentrations of 41 metabolites in these pooled samples were assessed using quantitative NMR. Levels of glycerol and proline increased significantly with lowering temperature during the autumn. Newly eclosed mountain pine beetles prepare for winter by generating the same cold-tolerance compounds found in larvae, but high on-site mortality suggested that two-year life cycle adults have a less efficacious acclimation process. This is the first documentation of cold acclimation metabolite production in overwintering new adult beetles and is evidence of physiological plasticity that would allow evolution by natural selection of alternate life cycles (shortened or lengthened) under a changing climate or during expansion into new geoclimatic areas.
