## Supplemental Table 2 for "Autumn shifts in cold tolerance metabolites in overwintering adult mountain pine beetles"

### Sheet: anova_posthoc sig. values
	f.value	p.value	-LOG10(p)	FDR	Tukey's HSD
Glycerol	46.518	1.452e-23	22.838	5.9531e-22	T6-T1; T7-T1; T8-T1; T9-T1; T6-T2; T7-T2; T8-T2; T9-T2; T6-T3; T7-T3; T8-T3; T9-T3; T6-T4; T7-T4; T8-T4; T9-T4; T7-T5; T8-T5; T9-T5; T7-T6; T8-T6; T9-T6; T9-T7; T9-T8
Uridine	25.812	3.7918e-17	16.421	7.7731e-16	T2-T1; T3-T1; T8-T1; T4-T2; T5-T2; T6-T2; T7-T2; T8-T2; T9-T2; T4-T3; T5-T3; T6-T3; T7-T3; T8-T3; T9-T3; T7-T4; T8-T4
Lactate	24.789	9.7466e-17	16.011	1.332e-15	T3-T1; T3-T2; T4-T3; T5-T3; T6-T3; T7-T3; T8-T3; T9-T3
Glucose	24.044	1.9715e-16	15.705	2.0208e-15	T2-T1; T3-T1; T3-T2; T4-T2; T5-T2; T6-T2; T7-T2; T8-T2; T4-T3; T5-T3; T6-T3; T7-T3; T8-T3; T9-T3; T9-T5; T9-T6
Proline	22.82	6.5116e-16	15.186	5.3395e-15	T4-T1; T5-T1; T6-T1; T7-T1; T8-T1; T9-T1; T6-T2; T7-T2; T8-T2; T9-T2; T6-T3; T7-T3; T8-T3; T9-T3; T6-T4; T7-T4; T8-T4; T9-T4; T6-T5; T7-T5; T8-T5; T9-T5
Trehalose	13.889	2.126e-11	10.672	1.4528e-10	T2-T1; T3-T1; T4-T1; T5-T1; T6-T1; T7-T1; T6-T2; T8-T3; T9-T3; T8-T4; T9-T4; T8-T5; T9-T5; T8-T6; T9-T6; T8-T7
Pyruvate	11.781	4.3984e-10	9.3567	2.5762e-09	T2-T1; T3-T1; T4-T2; T5-T2; T6-T2; T7-T2; T8-T2; T9-T2; T4-T3; T5-T3; T6-T3; T7-T3; T8-T3; T9-T3
Acetic acid	11.211	1.0501e-09	8.9788	5.3815e-09	T3-T1; T8-T1; T7-T2; T8-T2; T9-T2; T6-T3; T7-T3; T8-T3; T9-T3; T8-T4; T9-T4; T7-T5; T8-T5; T9-T5
sn-Glycero-3-phosphocholine	10.83	1.9031e-09	8.7205	8.6696e-09	T3-T1; T4-T1; T5-T1; T6-T1; T7-T1; T8-T1; T9-T1; T6-T2; T7-T2; T9-T2; T6-T3
Formate	9.0766	3.3858e-08	7.4703	1.3882e-07	T7-T2; T8-T2; T9-T2; T7-T3; T8-T3; T9-T3; T8-T4; T9-T4; T8-T5; T9-T5
Glutamine	8.0998	1.8829e-07	6.7252	7.018e-07	T4-T2; T5-T2; T7-T2; T8-T2; T9-T2; T5-T3; T7-T3; T8-T3; T9-T3; T8-T6; T9-T6
Alanine	7.3677	7.2152e-07	6.1418	2.4652e-06	T2-T1; T3-T1; T4-T1; T9-T1; T5-T2; T5-T3; T6-T3; T7-T3; T8-T3
3,4-Dihydroxybenzeneacetate	7.2512	8.9786e-07	6.0468	2.8317e-06	T3-T1; T5-T1; T6-T1; T7-T1; T8-T1; T9-T1; T9-T2; T9-T4
Valine	5.4574	3.0831e-05	4.511	9.0292e-05	T5-T2; T7-T2; T8-T2; T5-T3; T7-T3; T8-T3
Ethanolamine	5.1584	5.739e-05	4.2412	0.00015686	T2-T1; T7-T1; T9-T1; T9-T4; T9-T5; T9-T6
Guanosine	4.7495	0.00013624	3.8657	0.00034912	T3-T1; T9-T1; T9-T4; T9-T5; T9-T7
Isoleucine	4.7092	0.00014849	3.8283	0.00035813	T2-T1; T3-T1; T8-T2; T5-T3; T7-T3; T8-T3
Tyrosine	4.4884	0.00023869	3.6222	0.00054367	T2-T1; T6-T1; T8-T2; T8-T6
Leucine	4.2456	0.00040431	3.3933	0.00087246	T7-T2; T8-T2; T7-T3; T8-T3
Threonine	3.8857	0.00089149	3.0499	0.0018276	T2-T1; T3-T1; T6-T1; T9-T1
O-Phosphocholine	3.3101	0.00322	2.4921	0.0062867	T3-T1; T4-T1; T6-T1
Succinate	3.042	0.0058906	2.2298	0.010978	T2-T1; T3-T1
Choline	3.0114	0.0063118	2.1998	0.011252	T5-T3
phenylalanine	2.7901	0.010403	1.9828	0.017772	T9-T1
Inosine	2.6925	0.012967	1.8872	0.021266	T6-T1
Methanol	2.6025	0.015885	1.799	0.025049	T6-T4; T7-T4
Lysine	2.5132	0.019423	1.7117	0.029495	T9-T1; T9-T5

### Sheet: non-sig
Compounds	p-values	-log10(p)
Adenosine	0.489779	0.31
Betaine	0.281838	0.55
Carnitine	0.436516	0.36
Dimethylamine	0.436516	0.36
Ethanol	0.177828	0.75
Glutamate	0.104713	0.98
Glycine	0.691831	0.16
Malate	0.0588844	1.23
Malonate	0.446684	0.35
Mannitol	0.562341	0.25
Mannose	0.954993	0.02
Methionine	0.0954993	1.02
Serine	0.977237	0.01
Tryptophan	0.0724436	1.14
